# Genomics of Preaxostyla Flagellates Illuminates the Path Towards the Loss of Mitochondria

**DOI:** 10.1101/2022.11.24.517819

**Authors:** Lukáš V. F. Novák, Sebastian C. Treitli, Jan Pyrih, Paweł Hałakuc, Shweta V. Pipaliya, Vojtěch Vacek, Ondřej Brzoň, Petr Soukal, Laura Eme, Joel B. Dacks, Anna Karnkowska, Marek Eliáš, Vladimír Hampl

## Abstract

The notion that mitochondria cannot be lost was shattered with the report of an oxymonad *Monocercomonoides exilis*, the first eukaryote arguably without any mitochondrion. Yet, questions remain about whether this extends beyond the single species and how this transition took place. The Oxymonadida is a group of gut endobionts taxonomically housed in the Preaxostyla which also contains free-living flagellates of the genera *Trimastix* and *Paratrimastix*. The latter two taxa harbour conspicuous mitochondrion-related organelles (MROs). Here we report high-quality genome and transcriptome assemblies of two Preaxostyla representatives, the free-living *Paratrimastix pyriformis* and the oxymonad *Blattamonas nauphoetae*. We performed thorough comparisons among all available genomic and transcriptomic data of Preaxostyla to further decipher the evolutionary changes towards amitochondriality, endobiosis, and unstacked Golgi. Our results provide insights into the metabolic and endomembrane evolution, but most strikingly the data confirm the complete loss of mitochondria for all three oxymonad species investigated (*M. exilis*, *B. nauphoetae*, and *Streblomastix strix*), suggesting the amitochondriate status is common to a large part if not whole group of Oxymonadida. This observation moves this unique loss to 100 MYA when oxymonad lineage diversified.

**Author summary:** Mitochondria are nearly ubiquitous components of eukaryotic cells that constitute bodies of animals, fungi, plants, algae, and a broad diversity of single-celled eukaryotes, *aka* protists. Many groups of protists have substantially reduced the complexity of their mitochondria because they live in oxygen-poor environments, so they are unable to utilize the most salient feature of mitochondria – their ATP-producing oxidative phosphorylation metabolism. However, for a long time, scientists thought that it is impossible to completely lose a mitochondrion because this organelle provides other essential services to the cell, e.g. synthesis of protein cofactors called iron-sulfur clusters. Detailed investigation of chinchilla symbiont M. *exilis* documented the first case of an organism without mitochondrion, and it also provided a scenario explaining how this unique evolutionary experiment might have happened. In this work, we expand on this discovery by exploring genomes of multiple relatives of *M. exilis*. We show that the loss of the mitochondrion is not limited to a single species but possibly extends to its entire group, the oxymonads. We also compare the predicted metabolic capabilities of oxymonads to their closest known mitochondrion-containing relatives and map out various changes that occurred during the transition to amitochondriality.
