## Supplementary material for "Genomics of Preaxostyla Flagellates Illuminates the Path Towards the Loss of Mitochondria": S8File

### Sheet: M. exilis
S8 File: Results of searches for Peroxins in Monocercomonoides exilis.
Protein query	Best hit	Proteins sequence	Reciprocal_blast	Peroxisomal marker	Note
Pex1	MONOS_4439	MEPAKNTEHPELSPQANERKRKPNRLVVDDNTAQDDSTIVVINEKAMTELNIFKGDPVLLKGKKRAETVC VAIPDANCPEGTIKMNRVVRTNLKCKTADVITLTPCPEAKFGKHVLILPYEDSIEGITGNLFDVYLKPYF LEAYRPVHEGDLITCKGGMKSVDFKIVKTDPAPFCIVAPDTVIHTDGEPVAREDDKNDVGYDDIGGCRKQ LGLIREMVELPLRHPQLFKAIGVKPPRGILMYGPPGTGKTLIGRAVANETGAFFFLINGPEIMSKLSGES ESNLRKAFEEAEKNAPSIIFIDEIDSIAPKRDKTNGEVERRIVSQLLTLMDGIKGRSQVVVIGATNRPNT IDPALRRFGRFDREIDIGVPDLSGRMEILQIHTKNMRLSDDVDL…	cell division control protein 48, p97C	NO
Pex2	No significant hit	-	-	-
Pex3	No significant hit	-	-	-
Pex4	MONOS_3446	MSSAAQRRLMRDLKNLTQSPPAGITGSPKEDDMMFWNAIIFGPDDTPWEGGTFKLTMQFTDEYPNKPPLV KFVTKIFHPNVYTDGSICLDILQKQWSPIYDVTAILTSIQSLLTDPNPASPANSEAARLFSSNKREYDRK VREVVEESWEDDAD	putative ubiquitin-conjugating enzyme family	NO
Pex4L	MONOS_9847	MAQRRIQKELLDLKKDPPVNCSAGPVSETDLFHWQATIMGPSDSPFQGGIFFLDIQFPTDYPFKPPKCRF ITKVFHPNINSSGSICLDILKDQWSPALTISKVLLSICSLLTDPNPDDPLAPDVAHMLNTDKKRYEATAR EWTRKYAMG	putative Ubiquitin-conjugating enzyme E2	NO
Pex5	MONOS_5555	MSFAWGTREREKEKKDKQDHWLAKKEYVQAVDYMKENKLDEAIHCFSNAIERQASWAKCFSLRGQCFMKK SNPQRALIDFKTSINLEPRNASYYGQRGVCFRKLGLADECVKDLTSAIELDPECEAYYFNRGLAYFDKGE TLLALTDYSSALKLNPRSFRALFNRGSCFRQMGELDRAIQDYTAATEASPNDSAGWNNLGLCYFEKGEFQ TALNCYDRAIQIDFKNPFHFNNRGMAHYSLKHFSQAEKDFNDAIALDGENANYYYNRGNARRDNGDVKEA LEDINRAIELCPTIAAYYHARGLCFEELEELEKANHEFSSAIDRDGTFIPSFYHKSLVLRVLQRFAEASD AIERAIMLDSSDRRLFEARAIILTDTGHHAEAVDAFTRAIEDGP…	putative peptidase c14 caspase catalytic subunit p20	NO
Pex6	MONOS_4439	MEPAKNTEHPELSPQANERKRKPNRLVVDDNTAQDDSTIVVINEKAMTELNIFKGDPVLLKGKKRAETVC VAIPDANCPEGTIKMNRVVRTNLKCKTADVITLTPCPEAKFGKHVLILPYEDSIEGITGNLFDVYLKPYF LEAYRPVHEGDLITCKGGMKSVDFKIVKTDPAPFCIVAPDTVIHTDGEPVAREDDKNDVGYDDIGGCRKQ LGLIREMVELPLRHPQLFKAIGVKPPRGILMYGPPGTGKTLIGRAVANETGAFFFLINGPEIMSKLSGES ESNLRKAFEEAEKNAPSIIFIDEIDSIAPKRDKTNGEVERRIVSQLLTLMDGIKGRSQVVVIGATNRPNT IDPALRRFGRFDREIDIGVPDLSGRMEILQIHTKNMRLSDDVDL…	cell division control protein 48, p97C	NO
Pex7	MONOS_2918	MIKQFALIPSGSRPWVRHCMGTSSQQFAFCSSLSVYVYSSKTYELEKILNGPDAVILSIAWSPFNMSHLA VSYRDKTFAIWDLSRQKPTLSRTLETSFVQMEWSTTNNQIYVRDSSHRVSLLTILSTSVQMKPILGSKSV DLFRVNNQLPFCMALALENGDIVIKMDEDDPKTKTISFSKKDSEKSGIRDMKWDPLSTNFLLVLEYSGQL ALFDTADSGEHEINLFERESSGIAAISWIPWEPGGFVTAAEKSGILKLWNVSQRTPIKSIQLHQTGFQSI LFFADYIDRSGGSDQATFPSAPQLSSSSSLVSLTSSSSTSSLSLSSSSSSSSSSSSSFSEALAGAAYSTP AHVAGMVRDARILCSFTDGATSVFDLHQQVTAFETAQGHLDTIF…	putative WD domain containing protein	NO
Pex10	MONOS_14923	MEYLQYDNKFLEHVKKEDVDPVFHQFLDLIEAYEGSSLQVHRPVKRCGYDLAHRPIIAIQAHAVNDFLKL EHVILALMLVVMEIYPKPFIVLLTQFFQNSCFHFSIDEFKTFYKKLPKEISSKMEAVYVIGPISSNSFLS SFRSFSLPKELKVKMHYLSYCDSLESFLSINEIQLESCLYRMDKEKKIIRHMQMHPPILSKSSETSEESL STLPQISLGTLHKIEVKRTQISSFEYLPFWLISLGSAFSRTHYNVCPLLFQEAPCFPNSMITVDLFAKTV HLFLTDPLTYLPDGSSVSMCIYVLCTFLGMLTPNLIPVHSAVEFVIAVSCGRRAELEKIEKEYRRKVVKS MKKKTDENASDAQPTEAEESNKLPEEDEDLSDSEEEDKNTEKNE…	hypothetical protein	NO
Pex11	No significant hit	-	-	-
Pex12	No significant hit	-	-	-
Pex13	No significant hit	-	-	-
Pex14	No significant hit	-	-	-
Pex16	No significant hit	-	-	-
Pex19	MONOS_13481	MDEFQKGMLESVKFLIDAPSETLHEQQSKMARFMNTFSLKEIEHQTDEIMTAFLQSNLDQIAETQDEMYS KIKQDSASSVVLPSISHELLQFSKNESEKSFIQKMNESYPQWLESSLQFVSQLDKKNCEGQMNVLKDILE ILADGTDERKQYSNLVNKLNELKPFGYPPADLLNHILSPNEIEIEHSMMRGVLANKKFDNVIHLSNGVDS DGTESYAPQDNSTDFSMMNEKRDKGVAEIQSDAIHSEHEECDCSSDTT	putative Pex19	YES	Please note, that the e-value is 0.8, so below the set threshold. The protein was annotated as Pex19 based on previous searches in Karnkowska et al. 2018
Pex22	No significant hit	-	-	-
Pex26	No significant hit	-	-	-

### Sheet: B. nauphoetae
S8 File: Results of searches for Peroxins in Blattamonas nauphoetae.
Protein query	Best hit	Proteins sequence	Reciprocal_blast	Peroxisomal marker	Note
Pex1	BLNAU_6556	METDPQPAPTGTRRPNRLVVDDYPGQDDSSIIVINTGSMTDLNIFKGDPVLLKGKKRHETVCICLPDDACPVGTIRMNRIVRQNLRVKPGDVISLHPCPDAKFGKHVLILPFDDSIEGITGNLFEVYLKPFFLEAYRPVHEGDVITCPGGMRNVDFKIVKCEPAPFCLVAPDTVIHCEGEPISREDDEKDEIGYDNIGGCRKQLGLIREMVELPLRHPQLFKTIGVKPPRGILLFGPPGTGKTLIGRAVANETGAFFFLINGPEIMSGLSGESESNLRKAFEEAEKNAPSIIFIDEIDSIAPKRDKTHGEVERRIVSQLLTLMDGIKGRSQVVVIGATNRPNEIDPALRRFGRFDREIDIGVPDLPGRMEILSIHTRNMKLDDDVELEDIAKETHGFVG…	cell division control protein 48	NO
Pex2	No significant hit	-	-	-
Pex3	No significant hit	-	-	-
Pex4	BLNAU_20231	MSTAARRRLIRDFKSIQTDPPTGVTGAPKEDNIMSWNAIIFGPDDTIWEGGTFKLTLEFTEEYPNKPPTVKFITKIFHPNVYNDGSICLDILQNQWSPIYDISAILTSIQSLLTDPNPNSPANSEAARLYTQNRREYERKVKEFVEQSWIAE	Ubiquitin-conjugating enzyme e2	NO
Pex4L	BLNAU_11909	MAAIRRIQKELKDILQDPPVNCSAGPIKDNDLFHWQATIMGPSDSPFQGGIFKLSITFPNDYPFKPPHCKFETKVFHPNINANGSICLDILKDQWSPALTISKVLLSICSLLTDPNPDDPLAPEVAHIYKSDRRRYNQTALEWTQKYAM	Ubiquitin-conjugating enzyme E2	NO
Pex5	BLNAU_17405	MSFAWGNREREREKQDKKDHWQAKKEYSQAVEHMKEGRLDEAIHFFSNAIARQSSWAKCFHLRGQCFVKQNQLQRALFDFSMALNLEPNDPNYHGMMIFFLQYIVGNRGICFRKLGRVDDCIKDLTEAINLDPNTETYYFNRGLAYFDKGETELALRDYSSALQINPRSYRALFNRGSCYRKMGQLEKAIDDYRSATEAGPNNSAGFNNLGLCFFEKGDYHTALNFYNKAILLDVKNPFHFNNRGMAHYSLGHYQTAEKDFSDAIDLDDTNSNYYYNRSNARRDCGEFEGALEDINRAIELCPTIAAYYHARGLAYEEMNELTKASIEFTEAIEKDNTFIPAFYHHAVVLHALHQLSAALDSIDRALMLDSNDRRLFACRGMILSDTGNHSGSYEAYSR…	putative peptidase c14 caspase catalytic subunit p20	NO
Pex6	BLNAU_6556	METDPQPAPTGTRRPNRLVVDDYPGQDDSSIIVINTGSMTDLNIFKGDPVLLKGKKRHETVCICLPDDACPVGTIRMNRIVRQNLRVKPGDVISLHPCPDAKFGKHVLILPFDDSIEGITGNLFEVYLKPFFLEAYRPVHEGDVITCPGGMRNVDFKIVKCEPAPFCLVAPDTVIHCEGEPISREDDEKDEIGYDNIGGCRKQLGLIREMVELPLRHPQLFKTIGVKPPRGILLFGPPGTGKTLIGRAVANETGAFFFLINGPEIMSGLSGESESNLRKAFEEAEKNAPSIIFIDEIDSIAPKRDKTHGEVERRIVSQLLTLMDGIKGRSQVVVIGATNRPNEIDPALRRFGRFDREIDIGVPDLPGRMEILSIHTRNMKLDDDVELEDIAKETHGFVG…	cell division control protein 48	NO
Pex7	BLNAU_18	MEEEDVTTIAEEYKVWKKNVPFLYDICFTYVSEDPYLSCQVFPELRYSDTDGCAVQRVLLGSHSADQRNHIQVADIYLPTSESLKRIDQEGPLREFGGFSSSIQARFEEVLKIDHPTEVNRARFCPWNDSQAVTWATDKNLYLWDITNKSSKPLLKLVGHEAEGYGVDWNVHNKTMIVSSSDDGTVKVWDVTKTPGDSGPIPIISPLLNFEPSPSIAMEDCKWHPFHESEFGCCSDDKNAYIFDIRQSPSRATHLFAKHIDHVNSLSFSPFNEYWLATGSQDKTVRVWDMRNPSQEVMTLHGHAGSVYQVEWSPHNEFILVSSAADRRVFMWNLELSEERSSEDDIQASPQLLFIHGGHTAATNDIAFCNSLPFTLVSVSQDNNLQLWGVGRHVWDPTV…	putative WD domain, G-beta repeat protein	NO
Pex10	BLNAU_15	MSEPSSLNSSLSQSQSAECRICMGRLTQPVLTPCGHMFCWPCIFRWFNQSQTCPMCFAPCSVTDVIPYYDGRTTDVEPGIPPRPSPTQSPRQARNRPLTADSTTVFMGPSLSLSWYGLTFKPCPIEDVYPGYIPPDEDEKKEIDKMVRNEHLKDIFVTLFIIGLVLIFLRKR	putative E3 ubiquitin-protein ligase ring finger protein 5 A (Rnf5A)	NO
Pex11	No significant hit	-	-	-
Pex12	BLNAU_15	MSEPSSLNSSLSQSQSAECRICMGRLTQPVLTPCGHMFCWPCIFRWFNQSQTCPMCFAPCSVTDVIPYYDGRTTDVEPGIPPRPSPTQSPRQARNRPLTADSTTVFMGPSLSLSWYGLTFKPCPIEDVYPGYIPPDEDEKKEIDKMVRNEHLKDIFVTLFIIGLVLIFLRKR	putative E3 ubiquitin-protein ligase ring finger protein 5 A (Rnf5A)	NO
Pex13	BLNAU_15017	MDRSIVSNNAIHIKHNMEPIVPYQLIHNYLLHFLGSGTNVEEYSSYLNRRELRSVFIEARALKGQLDGISLTSDENQQIAELQDRIDLNFVDWNKTVIDSDDPISLEISVKNVKKLQMKVYEMNTRHYFTKEKQQIPLNMDLDGLSPSFEQEMDFSSIAPIVQHVEKLPLEELNGRCGVFIVDVVGGGQTSRALIKKGTLRFLERPTVNGQALLVLNEKNVVVSKERAAVWVDGVKYTRTAADDVIADLQPDEILIPFSTRSGRTSKQIILSDTTTGLCALKNFDHLSENYSFSCQIFVDREELIQFKTAHVLLRPSLHCNNTPSSVSLVENVIVTVKATDLDGIPTIKQFDDVVFVDNELTCLEVMIGDNLASFAVEVQGRVRIVSDLNRPQDVSASR…	putative ATP-dependent RNA helicase RhlE	NO
Pex14	No significant hit	-	-	-
Pex16	No significant hit	-	-	-
Pex19	BLNAU_454	MDNLRNVNLASISQQQVELENKLKSDQYTPTLLAGMLNQTTAAAQTQQGSPFIEVLADRYGPWLDEHQNDILPDDLEQCQQQQVILKEISQTLETEMDSTQKVEALTNLFNNLKEHGFAPQQLVNSLISQDDMDVYASFLRGDLPFSPPFELGPPSEMLAAVLLAVGVCIFVVANSIIPRAAPSFQKAGMSGIDIGKIRPKEGDPPRVPESLGFVVASVYLSFVLVTFYFVQNQVILSLITYFLINSLAMLLMGFADDVLDLRWRHKIFMSLVVSLPIAKFYLGKTQFAIPSGSFLSKLLDGNHIFELGIFGQLFVVAVNVFCLNCINIYAGINGLECGQSMVIVMSIAIYSIMGIEKGGFSIAGETDVRDMDSATFSFIVSVPLFFACVALFKWNKYP…	N/A	Putative	Fused protein which in positions 35-152 show similarity to pex19 and proteins MONOS_13481 and PAPYR_8690 annotated as pex19.
Pex22	No significant hit	-	-	-
Pex26	No significant hit	-	-	-

### Sheet: S. strix
S8 File: Results of searches for Peroxins in Streblomastix strix.
Protein query	Best hit	Protein sequence	Annotation	Peroxisomal marker
Pex1	Streblo_st30301	EMVELPLRHPQLFKTIGVKPPRGILLFGPPGTGKSLIGRAVANETGEYLLLINGPEIMSLMCGESEKNLRNVFEDAEKNAPAIIFIDVIDSIAPKRDNTNGEVERRIISMLLTLMDGIKGRSQVVVIGATHRPNVIDPALRCFERFDRDIDIGVLDLTGQLEILNILTKNMKLADDVDLEAIVKESHGYVGADLASLTVEAATQFIRGNIALIVIEDDEIDAELLKSMSVTNNHFKTLLQKYNPSTLNEFLVEVPYVKWDDVGGLEDVKKNLKELIQYPVEFPEHFEKFGITPPRGVLFFGPPGCGKTLISKAIATESQANFLAIKGPELLTMWFGESEANIREVFDKARGSSTCVLFFDEFDSIAKARGGSAGDASGAGDRVMNQLLCEMDGIGTKKT…	cell division control protein 48	NO
Pex2	No significant hit	-	-	-
Pex3	No significant hit	-	-	-
Pex4	Streblo_st4289	MSTNARQRLLRDLKRIQDDPPAGIAASPLETNIMSWNAIVLGPEGTAWENGTFKLTLLFDNEYPNRPPIVKFASKIFHPNVYTDGSICLDILKDQWSPIYDVSAILTSIQSLLTDPNPHSPANADAARLFAVNRREYDRKVREIVEESYGELE	ubiquitin-conjugating enzyme E2 2-like	NO
Pex4L	Streblo_st8618	MALRRIQKELADLKKEAPANCSAGPLNENDLFHWQSTIMGPVDSPYQGGLFFLTIQFPTDYPFKPPKIQFTTKVFHPNINPSGAICLDILKDQWSPALTITKVLLSICSLLTDPNPDDPLYPDAAHLYKTDRRRYDSTAREWTQKYATA	ubiquitin-conjugating enzyme E2-16 kDa	NO
Pex5	Streblo_st1587	MDIDVFFLLDIMVLEQILGEQNLVRDFDQIENVQVKEIQQSSSLALAGLQEKKSNFSQFDAGSLFFRSECLNPRLNELDEMFSSIDESKMDGFLFYLKGLILKEKGLREESLQSFATSIKQCPFIWEAWQQICKLCTSLEELKLLDLPLQYPAGIMTLSRVAIKFHIPELALQCAKECIFFLPNSPQAIVCMGEALYEIGNYTKCREWLEGRLIGNMGKLSQSIQGGQPFAFAEGRDTLSNVLYIEGDLGALCELANDTISTISNAEIHSETHYIVGNYLSLKGDSIGAIDAFQRALDVDEECGSAWTLMGHEYLQVRNTPGASYCYRRAIALNQNDYRAWFGLGQASELLGMYRQAVVHYARTCKLRPSDSRMWISLGSCYEKLKKVDEAAICFTRAD…	anaphase-promoting complex component apc8	NO
Pex6	Streblo_st30301	EMVELPLRHPQLFKTIGVKPPRGILLFGPPGTGKSLIGRAVANETGEYLLLINGPEIMSLMCGESEKNLRNVFEDAEKNAPAIIFIDVIDSIAPKRDNTNGEVERRIISMLLTLMDGIKGRSQVVVIGATHRPNVIDPALRCFERFDRDIDIGVLDLTGQLEILNILTKNMKLADDVDLEAIVKESHGYVGADLASLTVEAATQFIRGNIALIVIEDDEIDAELLKSMSVTNNHFKTLLQKYNPSTLNEFLVEVPYVKWDDVGGLEDVKKNLKELIQYPVEFPEHFEKFGITPPRGVLFFGPPGCGKTLISKAIATESQANFLAIKGPELLTMWFGESEANIREVFDKARGSSTCVLFFDEFDSIAKARGGSAGDASGAGDRVMNQLLCEMDGIGTKKT…	cell division control protein 48	NO
Pex7	Streblo_st7573	MNLKYQATLQPAGEVFSPIRALSFSPNGQKLVCSNQGEYLRVFDENGELKDRFKPKPSDQVKSTHPVVTAICWSPDSTRLVVALSDFSVTVYQMPLGWGEKRSVIKSFPQTLSVTALVWPPHQADQFFFGMVDGKVRYVKLKEKRIGTLYTHPAPVVSLISSQNGKYLLSGHSDGAINSFLLEERGDPSLFVDHSCPPMALGWGEHIVVAGNDNRVVFYAVDKSIVSQFDYKSDPNQKEFTSVALSPSGQSAILGSYDRIRIFAYNTRRQVWEESGQKIIPHLMSVTAMTWKMDGSKVVLGTAMDCVAMFDACLRRIKYKGKYEFIYTSGSQVIVANLATEAKIILKSEQRNEISNIRIFRDRYLVASTPNTLLLGDLESYDLSEIEWVYTRNERFSFD…	intraflagellar transport protein 172 homolog	NO
Pex10	Streblo_st3621	MQQSFSCGICFDVASNPVVSPCGHLYCWRCIYEWMQRVETCPVCQASCKKDSLIPIYGRGREEQTESEGIPQRPHGQRTERKTSIQRITELTAQIENHGELHYLSGGTLSLNSFGLIINGNDQLDRLPDGDTDVSNHEKFTRNKMRFDLIDGEKVVLDDVDRIAVLKFVKTSMFLRDFRSTLTSGGLIFSPKEIAFESVHCDSLHSINVIMLMQSGALESNYINVYPCENPCVQITEPEFVQNVIVIKVFLFANTPGRINTRIMIRTKKQNIAIAVTAEIPTRQRHSQQYREQSEINKGVIIKPQYVGILDENDSWVQSMGASTVSFHINLISQQHEQEQYRQPFHLSLSPIVEHKSTSILLYSSSVNTPRKKTCSKQQSIQQQSTSHIKSTLSPNASY…	putative Zinc finger, RING/FYVE/PHD-type	NO
Pex11	No significant hit	-	-	-
Pex12	Streblo_st41800	MQQSFSCGICFDVASNPVVSPCGHLYCWRCIYEWMQRVETCPVCQASCKKDSLIPIYGRGREEQTEPEGIPQRPHGQRTERKTSIQRITELTAQIENHGELHYLSGGTLSLNPFGLIINGNDQLDRLPDGDTEVSNHEKFTRNKMRLSEFAEFLFFILAITALFLMS		NO
Pex13	No significant hit	-	-	-
Pex14	No significant hit	-	-	-
Pex16	No significant hit	-	-	-
Pex19	Streblo_st20434	MNSDIFQKSFIDEIQRLMTLTPKEFLLHQLQFARMMESLDLQSIEDEYTDILRELRSVTVAEIQAKQHDLFFKIANDPSAAQNLPEMLQKITEVTANLGQRPFISHLIERYDAWITENEGKINEDDKANCINQREMLKKIIELIDSNLAPPDKYNQIYAALNELRKYGCAPQDLVKTVVPPKEMEYYGSFVRGNLPFTPPLLVPISQQEEGNDVNQNEKEKENKKKGDNNNKKDNKDNKQMDKDNYKDEKGRISSGNDESPQKSDHYQNLRTKMGLNSTSNSSQDTLGTGSSSLSKESQQFLEDEYDEDEDEYESGDEYEYDDEYVDEDIDADEEVREEQMK	peroxisomal biogenesis factor 19-like	YES
Pex22	No significant hit	-	-	-
Pex26	No significant hit	-	-	-

### Sheet: P. pyriformis
S8 File: Results of searches for Peroxins in Paratrimastix pyriformis.
Protein query	Best hit	Protein sequence	Annotation	Peroxisomal marker
Pex1	PAPYR_6990	MNKLGLVKYLLSSEIQFKACRVSLAPIGPACCRVRSRSIIRHSQVNLGTIFEMSKPIPAGAPLPGAPVPA PAGPAAAAAAPGAPEEKKKNPHRLLVDDNLQQDDNSVVLVHPNTMAALDLFKGDSVIIKGKKRHDTVCIA LDDPTCEEGKIKMNKVVRHNLRVRLSDVVSIQQCRDIKFGKHILVLPYEDSIEGLTGNLFETFLKPYFLE AYRPVREGDMFTCRGAMRAVDFKVVKVDPAPYCIVSPDTVIHCEGDPQKREDEKAEVGYDDIGGCRKQMA QIREMVELPLRHPQLFKNLGVKPPRGLLLYGPPGCGKTMIGRAVANETGAFFFLINGPEIMSKLAGESES NLRKAFEEAEKNAPAIIFIDEIDAIAPKRDKTNGEVERRIVSQM…	cell division control protein 48	NO
Pex2	No significant hit	-	-	-
Pex3	PAPYR_5495	MKRPLRLLLLSGAALGAVVAGTWAYRKYHHKQSPRRIKDRPVVARLPNSTLLAFRATEKAGIAISCIKYP SLRKAIFSQLNTDVVMRQIGAAHESSEKDALYAELKTLCFARLVSALYSTTLTCITFRVQSSILARRLRQ QQLSGAQVDTTPGSGITEGIQERYMEMLFAHFLENAQGLGLLVEQVRQAVRWVLQEVTLDHLTTLDECIT LVEAIFTRLESLLGPDLPRPVSISTSPPPDVTATRGGGDAADGMRRAASTPVVLPTALPDREPRIPPVFR FIFPGRGTAPPPPATPAPPLPPVLQSLLRDTAEVLASEPLVSAFTMALRTGCAFVRLTLEAEFAKSAATS LLSEPTNPQMPWDLAAASHPPAPSTPSAAGVIPAAVAAAPRATY…	peroxisomal biogenesis factor 3-like	YES
Pex4	PAPYR_2029	MALRRIRKELLDLRKDPPVNCSAGPLDENDLFHWQATIMGPPDSPYAGGVFFVNIHFPTDYPFKPPKVAF TTKVYHPNININGSICLDILRDQWSPALTISKVLLSICSLLTDPNPDDPLSPEIAHVYKADRARYEHTAR EWTRKYAQS	Ubiquitin-conjugating enzyme E2	NO
Pex4L	PAPYR_2029	MALRRIRKELLDLRKDPPVNCSAGPLDENDLFHWQATIMGPPDSPYAGGVFFVNIHFPTDYPFKPPKVAF TTKVYHPNININGSICLDILRDQWSPALTISKVLLSICSLLTDPNPDDPLSPEIAHVYKADRARYEHTAR EWTRKYAQS	Ubiquitin-conjugating enzyme E3	NO
Pex5	PAPYR_2275	MATQLSPLESQIAAIHENSWLRVAHMSELCGEANQAINAYVQVLHHNPANTSAATRLGYHFMGTQNFPKA CEYFERALHHEPSNDELWKCIAHCYLLLDDSHMAHRAYQRALNHFPKDAFLWYGMGLVMEKYNRFDDAAN AFSRVLQLSPGFPHAREVTYRLGVAYHLTGKQHQALEKFNLLLQQPPTDPTVRNVVSEEDILYQIGHVHE KSKHFDQARETYERILEKSSHNPKVLLQLGWLHFSAAMETTGPAASAQISKAITRIQSALEQRKEDGWAW YLLGRCYMKLSDYAQAHRAYQQAVYIDSLNPVLWCSIGVLYYYMLQFREALEAYKRAIFLNSRIMEAWLN SGLLYEASNQVADAIDAYTRAAQLDPRHTFVQQRLAYLTRPPSE…	General transcriptional corepressor trfA	NO
Pex6	PAPYR_6990	MNKLGLVKYLLSSEIQFKACRVSLAPIGPACCRVRSRSIIRHSQVNLGTIFEMSKPIPAGAPLPGAPVPA PAGPAAAAAAPGAPEEKKKNPHRLLVDDNLQQDDNSVVLVHPNTMAALDLFKGDSVIIKGKKRHDTVCIA LDDPTCEEGKIKMNKVVRHNLRVRLSDVVSIQQCRDIKFGKHILVLPYEDSIEGLTGNLFETFLKPYFLE AYRPVREGDMFTCRGAMRAVDFKVVKVDPAPYCIVSPDTVIHCEGDPQKREDEKAEVGYDDIGGCRKQMA QIREMVELPLRHPQLFKNLGVKPPRGLLLYGPPGCGKTMIGRAVANETGAFFFLINGPEIMSKLAGESES NLRKAFEEAEKNAPAIIFIDEIDAIAPKRDKTNGEVERRIVSQM…	cell division cycle protein 48 homolog	NO
Pex7	PAPYR_5418	MPLKRFLLRYFPPGIILEYYDEQGLLGTKTVDLLDLSESTDVEAVADQIIHEVSDLITQSKKSQLVRLLR KLIEKQEMGNADASFYLFKRLKAHILPLTNCAFNKAGDRFITGSYDRTCKVWETQSGRELLTLEGHKNVV YCLAFNNPYGDKIITGSFDKTCKVWNSYTGELYHTLRGHTAEIVCLSFNPQSTIIATGAMDNTARLWDVE TGMELCALIGHTGEVVSLSFNTTGDRIVTGSFDFTCKIWNVETGQCLQSLEEHHAEISCALFNFTGNLVA SSSIDRSCKLWDVDTGRCVHTLKGHNDEILHCSFNMTGSLLATASSDSTIRVYNVYNGECVAVLVGHEGD VSKLQFNPQGTRLISASTDRTCRVWSIEPAACLQILEGHTDEIF…	Dynein assembly factor with WDR repeat domains 1	NO
Pex10	PAPYR_7007	MFSRRQEEPKERYTFESLVDEAQMFPDALPENPDKMWTGVKNYIRTQADQLAQFETWARTKRWSHFHHNH YDWWMYPIPFPSSYRYRYTVMRAERDQLMADPAFMANFRRGCELLCLSWGWDTSTNAPVPNPGPDQEWQH WDVRLRKMGQALLWLKQMDLWHSAQMMFDYLRLEQRVSFYTEETVRHRWPFLMRTRKEAKEALDQAHGQP AGTPTSSPAEAAADTPAPQPPPAAVQEAPVVSPPTATASPTTTEEVPTPPPAINEPDSNSQAPPGKTCWP GDDGFGRLEFCQRGSHSPEDSFANPKGAPSPSSRWMEDTPPLWDDLLCEEPPEALMCVICSGILKSPVCL PCSHAFCKDCITTWIQKKASCPTCRRNVVSGFIPVISFPLKSLT…	Hypothetical protein	NO
Pex11	No significant hit	-	-	-
Pex12	No significant hit	-	-	-
Pex13	No significant hit	-	-	-
Pex14	No significant hit	-	-	-
Pex16	No significant hit	-	-	-
Pex19	PAPYR_8690	MTARALNIGFEVFVSQPPFDRVLNSHFPRPAGSFANQQWMDPALSDFQFDPEEQQTPPLGTGASQSGAPS TLSVLAELQRASTSDVAAATTPPEPPAGTSSPSDKLPPQPSEEEMQAFMDAFTSEMEHVISLSPAELKER QEEMMKQMGDLNMADFEQQQQELFQSLKQMTPEQLRERQAEVGKLFEQNPEMHDFVQQVQGAVMSAMGRE NIEPFVRPLVDKFPEWIEAHPGLGPSERDRYQGQLTTLRAILANYAAPDQSQEQCLEETVRLFAELQEQG KIPPDLLAQVIPAEYMDSYNALAQGNLPFLPPPTIPHDPSAPSTPPRPQPAAPASATQSPLSSPPAPLPP ASTGAIEGNQCCIM	peroxisomal biogenesis factor 19-like	YES
Pex22	No significant hit	-	-	-
Pex26	No significant hit	-	-	-

### Sheet: T. marina
S8 File: Results of searches for Peroxins in Trimastix marina.
Protein query	Best hit	Protein sequence	Annotation	Peroxisomal marker
Pex1	Gene.2776::gnl|Trimastix_PCT|928	RGEIGPASAGRFPAWACHNPLAQTRGRVGLPIPHPQLFKTIGIKPPRGILLHGPPGCGKTLIARAIANETGAYFFLINGPEIMSKVAGESEQNLRKAFEDAEKNSPAIIFIDEIDSIAPKRDKTNGELERRIVSQMLTLMDGLKSRSQVIVIGATNRPNALDPALRRFGRFDREVDIGVPDEVGRLEVLRIHTRNMKLDEDVDLEKIAHETHGYVGADIAQLCVEAAMQCIREKMDIIDFEDDQIDAEVLESMAVTDDHFKYALGQSNPSALREYNIQVPNVKWEDIGGLEDVKQELRELVQYPVEFPDKYEKFGLMPPRGVLFFGPPGCGKTLLAKAVANECQANFLSVKGPELLTMWFGESEANVRELFDKARRSAPCVLFFDELDSIARARGSSSG…	cell division control protein 48	NO
Pex2	No significant hit	-	-	-
Pex3	No significant hit	-	-	-
Pex4	Gene.1298::gnl|Trimastix_PCT|485	TFKLSPANHPFPAQTERLREKMSTPARRRLMRDFKRLRDDPPAGISGAPQEDNIMSWNAVIFGPEDTPWEGGTFKLSLTFTEDYPNKPPTVRFLSKIFHPNLYSDGSICLDILQNQWSPIYDISAILTSIQSLLTDPNPNSPANGEAARLYVSNRREYDRRVREVVERSWTE*	Ubiquitin-conjugating enzyme E2 2	NO
Pex4L	Gene.620::gnl|Trimastix_PCT|251	FFVNIQFTSDYPFKPPRVNFVTKVYHPNINSNGSICLDILRDQWSPALTISKVLLSICSLLTDPNADDPLAPEIAHVYKTNRATYDHTAREWTRKYATG	Ubiquitin-conjugating enzyme E3	NO
Pex5	Gene.1272::gnl|Trimastix_PCT|474	AASARAAGGGGGGPAAVPANLGKACVFFKTGKVQEALHIYAGVLRQNPQCPETVRLGMGLCYYKLKQVHKARLCFERVIKLNPRSIEGYIALAVLTLNQPEIPDRVLQAMRLFKEAYNIDNTNAMVLNNLANHFFYKQDYEKAMGFALNAYHFTTVDPIRAESCYHIARVYHVRKDYSEAFKHYFQAVRLDPSYVLPRFGLGQMYVHRGEVEKAIQCFEAVLKEHPDNFEALKFLGSLYAQTSRTDLAYQYVKRVTDLYADDLDSWIELAQLSEARDTRLALTAWEHALRLQTARGDKIQYQLWNNIGALRHIHGDLEGAREAYQKALAVTGHTEDEIHGDNVTIVYNLALLDEKCGNRRHAEHLHKVILKEHPNYVDCYLRLGVMARDQSQLYDASVW…	RNA polymerase-associated protein CTR9 homolog	NO
Pex6	Gene.2776::gnl|Trimastix_PCT|928	RGEIGPASAGRFPAWACHNPLAQTRGRVGLPIPHPQLFKTIGIKPPRGILLHGPPGCGKTLIARAIANETGAYFFLINGPEIMSKVAGESEQNLRKAFEDAEKNSPAIIFIDEIDSIAPKRDKTNGELERRIVSQMLTLMDGLKSRSQVIVIGATNRPNALDPALRRFGRFDREVDIGVPDEVGRLEVLRIHTRNMKLDEDVDLEKIAHETHGYVGADIAQLCVEAAMQCIREKMDIIDFEDDQIDAEVLESMAVTDDHFKYALGQSNPSALREYNIQVPNVKWEDIGGLEDVKQELRELVQYPVEFPDKYEKFGLMPPRGVLFFGPPGCGKTLLAKAVANECQANFLSVKGPELLTMWFGESEANVRELFDKARRSAPCVLFFDELDSIARARGSSSG…	cell division control protein 48	NO
Pex7	Gene.8309::gnl|Trimastix_PCT|2549	MRQIAIVPAGSQQWSPHILASCPTHFAYCSSLAIYIYNLETFELEKIIAGHERTIYALAWSPCDVNKLASCSSEGKLIVWDLQTEQQAFCLVHERPAVCMAWSPSGEGIIILADEEGGLFFVNTLQSQEVLSPFAKLGRITCIEWHPTTPGLFAVGCEDGTTVLFDQRRLNKPVRKLIPSMGASEAGAVVALNWDSFSTNFLLAAYKRGHAILYDIALPKPQINVFARESGGLASIAFIPGAPGSFISAAERSGVIKQWNVSQASSTSQRSIHTHGFRAIHFIQSPQGQGSPQSADLKATQTLLAAFTDGTVMAYNMRADQTLFQTTPGHTETIFDCKFRPKNANWLATSSFDGSIRIWDVQTMKCIEMLSEHQGIVYSVSWAPGDEPLLASCSSVGEL…	WD repeat-containing protein 17-like	NO
Pex10	Gene.14657::gnl|Trimastix_PCT|4800	QRMRCHVSMEEVPPQASSDPPSEPTRSQFECNICFDSATSPVISMCGHLFCWPCIYKWFQMGNHSCPVCKSAITKEQLVPLYGRGGDSADPRDTEPIPERPSAPRPPTQQHAPPQAQTPPHATPFFQPFNNGINLGGGFSVGFGFGPLMGFQFGPRHMPHHGHNQNGQPQQEQPAWVKLLFYLVVIMLFYILWL*	E3 ubiquitin-protein ligase	NO
Pex11	No significant hit	-	-	-
Pex12	Gene.14657::gnl|Trimastix_PCT|4800	QRMRCHVSMEEVPPQASSDPPSEPTRSQFECNICFDSATSPVISMCGHLFCWPCIYKWFQMGNHSCPVCKSAITKEQLVPLYGRGGDSADPRDTEPIPERPSAPRPPTQQHAPPQAQTPPHATPFFQPFNNGINLGGGFSVGFGFGPLMGFQFGPRHMPHHGHNQNGQPQQEQPAWVKLLFYLVVIMLFYILWL*	E3 ubiquitin-protein ligase	NO
Pex13	No significant hit	-	-	-
Pex14	No significant hit	-	-	-
Pex16	No significant hit	-	-	-
Pex19	Gene.8372::gnl|Trimastix_PCT|2575	VHSPQRMRKMEENHAQNSSQEDLDLELFELGTESQTESSQPSTAETVMDLQRASGQEEARRQTEEEIRKELNDFMSNVDEETLALSGMTPEMIKKHQEEVMASLQNMSMEDFEKQQQLMLQAMEGITPEEIEQRQEEFHKALEENPDFAEFMSEMQNQINHVMDRENLQPFIEPLCNQFPAWLRAHEHKLDAAEKEQYRAQHRILQQIMAAYADRSKPEEVTRERVLQLFAEFQQHGSLPEELLAEVVPRDFLHCFESLASGDQQQGPQAAQGNGPPSAPSDPMNSPIVWGSVLRQKLGEAMMPIYLMPMARSLTPWI*	peroxisomal biogenesis factor 19-like	YES
Pex22	No significant hit	-	-	-
Pex26	No significant hit	-	-	-
