## Supplementary material for "Genomics of Preaxostyla Flagellates Illuminates the Path Towards the Loss of Mitochondria": S9File

### Sheet: sheet 1
S9 File - transmembrane transporters
		T. marina	P. pyriformis	M. exilis	B. nauphoetae	S. strix	note on function
equilibrative Nucleoside Transporter	ENT	1	1	4	5	1	transport of nucleosides and nucleobases
reduced folate carrier	RFC	0	1	0	0	0	uptake of folate cofactors
sugar porter (MFS)	SP	1	0	8	6	29
sphingolipid transporter	SPNS	1	2	0	0	0
glycoside-pentoside-hexuronide:cation symporter (MFS)	GPH	2	1	6	4	3
transmembrane amino acid transporter	AAAP	7	7	22	17	3
b(0,+)-type amino acid transporter	PotE	0	1	0	0	0
choline-transporter-like protein	CTL	4	1	12	5	26	import of choline, a precursor of phospholipids
P-type ATPase	pATPase	11	16	14	22	30
cation-chloride cotransporter	CCC	1	4	2	3	5
K+ Transporter	TRK	0	2	1	11	3
Ca2+:Cation Antiporter	CaCA	3	3	5	5	2
cation diffusion facilitator	CDF	2	3	3	2	1
Multidrug resistance-associated protein	MRP	2	9	33	93	118	export of harmful compounds
multi antimicrobial extrusion	MATE	2	4	2	1	5	export of harmful compounds
divalent anion:Na+ symporter	DASS	1	4	4	6	3
sulfite exporter TauE/SafE family protein	TauE	1	2	0	0	0
uncharacterized MFS-type transporter	MFS	1	7	14	5	14
phospholipid-transporting P-type ATPase	pATPase	3	3	10	10	24
